# Single-cell lineage tracing maps clonal and transcriptional dynamics in melanoma metastasis

**DOI:** 10.64898/2026.04.09.717571

**Authors:** Haiyin Li, Yeqing Chen, Jessica Kaster, Maggie Dunne, Cong Qi, Ling Li, Min Xiao, Monzy Thomas, Nazifa Promi, Dylan Fingerman, Gregory Schuyler Brown, Qiuxian Zheng, Jessie Villanueva, Bin Tian, Xiaowei Xu, Dave SB Hoon, Arjun Raj, Zhi Wei, Noam Auslander, Meenhard Herlyn

## Abstract

Melanoma metastasis is driven by extensive intratumoral heterogeneity and phenotypic plasticity, yet how clonal identity relates to transcriptional programs during metastasis remains unclear. Here, we applied MeRLin, a single-cell lineage tracing platform, to dissect the clonal and transcriptional heterogeneity of metastatic melanoma in a patient-derived spontaneous metastasis model. Clonal analyses revealed hierarchical structures during tumor progression, with a subset of lineages from primary tumors consistently enriched across metastatic sites, supporting a model of polyclonal seeding followed by selective expansion of pre-existing highly metastatic subpopulations. Single-cell transcriptomic profiling identified two major metastatic subpopulations of distinct transcriptional programs, characterized by neural crest stem cell-like and lipid metabolism signatures. Both programs were enriched for invasion-associated genes and maintained across organs through distinct regulatory networks. Spatial mapping by barcode RNA-FISH linked these transcriptional states to their tissue context and showed that *OLFML3* expression partially co-localized with a dominant subpopulation at the tumor-liver interface, marking the invasive fronts of metastatic growth. Together, these findings establish a framework in which clonal identity, transcriptional state, and spatial organization jointly shape metastatic melanoma progression.
