## Supplementary Tables for "Single-cell lineage tracing maps clonal and transcriptional dynamics in melanoma metastasis"

### Sheet: Supplementary Table 1
Supplementary Table 1. Patient-derived xenograft (PDX) model WND238
WM number	Age at Bx	Gender	Biopsy site	Primary tumor type	AJCC Stage at Bx	targeted therapy prior to Bx	Immune therapy prior to Bx	Other therapy prior to Bx	Clinical Mutation Results (if available)	targeted seq: BRAF hotspot/ RAS/ NF1/ KIT/ GNAQ/ GNA11/ WT
WND238	41.5014	M	axillary	Unknown Primary		none	none	NA	CDK4 R24C	BRAFV600E

### Sheet: Supplementary Table 2
Supplementary Table 2. Sample preparation for bulk and single-cell RNA-seq
*ms: mouse replicates with ear tag number
*ACK: Ammonium-Chloride-Potassium lysing buffer to lyse red blood cells
scRNA-seq samples:
			Post ACK lysis		Post Mouse cell depletion
mouse	Site	Processing	Total cells	Viability	Total cells	Viability
ms 291	Tumor	Dissociated	5.63M	0.83	4.29M	0.99
	Lung	Dissociated	10.5M	0.83	154K	0.9
	Liver	Dissociated	15.8M	0.77	738K	0.96
Bulk RNA-seq samples:
			Post ACK lysis		Post mouse cell depletion
sample or mouse	Site	Processing	Total cells	Viability	Total cells	Viability
ms 292	Tumor	Tissue	N/A	N/A	N/A	N/A
	Lung	Dissociated	10.44M	0.8	194K	0.86
	Liver	Dissociated	8.46M	0.68	2.47M	0.93
	Spleen	Dissociated	1.64	0.87	130K	0.93
ms 287	Tumor	Tissue	N/A	N/A	N/A	N/A
	Lung	Dissociated	13.7M	0.85	540K	0.93

### Sheet: Supplementary Table 3
Supplementary Table 3. Barcode reads
*ms: mouse replicates with ear tag number
scRNA-seq data
	Total barcodes	Unique barcodes
ms 291_Tumor	2469 (out of 9765)	403
ms 291_Lung	914 (out of 7418)	116
ms 291_Liver	1787 (out of 10739)	83
Bulk RNA-seq data
	Total barcodes	Unique barcodes
ms 292_Tumor	13812	252
ms 292_Lung	1117	113
ms 292_Liver	4925	183
ms 292_Spleen	837	92
ms 287_Tumor	8529	109
ms 287_Lung	2040	128

### Sheet: Supplementary Table 4
Supplementary Table 4. Differential gene expression (DGE) analysis by barcode group
* Fold change ≥ 1.5, cell percentage ≥ 40%, and adjusted p-value < 0.05.
Primary tumor			Lung metastases		Liver metastases		Shared DEGs
Barcode group 1	Barcode group 2	Barcode group 3	Barcode group 1	Barcode group 2	Barcode group 1	Barcode group 2	Barcode group 1	Barcode group 2
TBXAS1	NELL1	S100A3	TMEM163	PAGE5	PRKG2	PAGE5	A2M	ASAH1
SYT6	NANOS1	S100A4	TBXAS1	VCX3B	TMEM163	NELL1	ABCB4	BNC2
TPM2	PAGE1	VCX	RAPGEF5	VCX	ZNF521	ABCB5	AFAP1	BTD
ABCB4	PAGE5	PRDX2	STOX2	DCT	ITGA10	VCX3B	AKAP6	CCN1
NCALD	LINGO2	PAGE5	ENPP1	ABCB5	SHROOM3	VCX	ALDH1A3	CD44
LCP2	FBXL7	SPON2	SHROOM3	CLDN1	TRAF1	DCT	ANO4	CD99
AXL	SLC35F1	ELMO1	NCALD	FBXL7	HAPLN1	VEPH1	AP1G1	CDKN1C
VGF	VCX	VCX3B	ITGA10	GAGE1	ADAMTS9	CLDN1	APOC1	CNIH3
CPA4	TMOD1	CNIH3	SEMA3A	PDE10A	SEMA3A	PDE10A	APOC2	CSRP1
STOX2	XYLT1		ABCB4	MCTP1	AXL	FBXL7	APOD	CTSF
PFKFB4	VCX3B		LCP2	TFAP2A	LCP2	ARHGAP24	ARMCX2	CTSH
CLIP2	FST		TRPM8	ARHGAP24	PFKFB4	AFF3	ASTN2	CUEDC2
OLFML3	MID1		FGF13	NELL1	OLFML3	TFAP2A	AXL	CYGB
FGF13	ABCA1		APOC1	VEPH1	TBXAS1	PMEL	CDC25B	DUSP1
OLIG1	PARD3B		HAPLN1	NANOS1	LRRC52	FAM167B	CDK18	ECSIT
NBEA	CADPS2		APOD	S100A4	GRIK2	ST6GALNAC3	CFDP1	EXT1
CDK18	CSPG5		EFNA5	SHC4	OTULINL	CNIH3	CHN2	EZR
SEMA3A	ELMO1		PFKFB4	AFF3	ALDH1A3	PRDX2	CPNE5	FBXL7
DBN1	TSC22D3		EPHA3	PMEL	TPM2	PRDX1	CUBN	FOXP1
ZNF521	ST6GALNAC2		MGP	PRDX2	SNED1	KCNQ5	DBN1	GMPR
APOD	BNC2		CHN2	CNIH3	GALNT5	ACP5	DPY19L1	GPM6B
ECE1	POMC		COL9A1	DISC1FP1	ABCB4	GAGE1	EBF1	GPNMB
SSH1	PMEL		ZNF521	ST6GALNAC3	MGP	GRK3	ECE1	H2AC25
TGFA	VCX2		SERPINA3	JAG1	TRPM8	PDE3A	EFCAB13	HLA-DRB1
ITGA10	LRP2		RNASE1	ISG20	STOX2	ISG20	EFEMP2	HOXB7
APOC2	GMPR		SCRG1	ARMCX1	EMILIN1	NBL1	EFNA5	HYCC1
SLC20A1	SDC2		LAMB1	FSTL5	ANO3	GMPR	FCGR2A	IFIT1
ATP9A	S100A3		TESC	SGCD	EFNA5	MDGA2	FCGRT	JUN
AKAP6	SEMA3D		COL11A2	FAM167B	SLC20A1	LINGO2	FGF13	LGALS3BP
GPRC5B	JUN		PLCB4	ITGA3	ASTN2	SGCD	FRMD8	LINGO2
DPY19L1	NBL1		CDCP1	MYT1L	TRPV4	MID1	GLI3	LPCAT2
BRSK1	TESK2		PPP1R1C	MYOF	NCALD	NANOS1	GMFG	MID1
NOX4	CYGB		GRIK2	MID1	EFCAB13	FSTL5	GNGT1	MITF
ADAMTS9	REV3L		ITIH6	LINGO2	TESC	CASP1	GPRC5B	NANOS1
OTULINL	TRAF3IP2		FCGRT	HDAC9	PLCB4	TRAF3IP2	GRB10	NBL1
TESC	KLF2		TRAF1	PLTP	RNASE1	QPCT	HAPLN1	NELL1
PLPP3	ST8SIA1		NRXN3	MDGA2	CDK18	PARD3B	ITGA10	NR4A3
MDK	PLAT		GPRC5B	LGALS3BP	SLC1A3	HBE1	ITM2B	PAGE5
AMOTL1	RAPGEF4		TRPV4	BEX2	COL9A1	ADAM23	LAMB1	PARD3B
DLGAP1	RHOJ		EBF1	TOB1	PMP2	HRK	LCP2	PLA1A
SPRY1	PLA1A		ITIH5	SCARB1	PCDH7	PLA1A	LENG8	PLAAT3
TRPM8	RLBP1		AGMO	ARHGEF28	IL12RB2	CHCHD6	LRRC52	PMEL
LIF	MCOLN3		AFAP1	CCDC85B	KALRN	BNC2	LY6K	POMC
HPCAL1	CTSF		GIT2	PDE3A	SFRP1	PLTP	MAP3K1	PRDX2
A2M	NUPR1		PLEKHG1	ACP5	PCSK6	SCARB1	MDK	PRSS23
CD109	LPCAT2		RFX3	SYNGR1	PLPP3	SORCS1	MRPS6	PTGR1
RFX3	SEMA6A		TSPAN7	KLF4	EBF1	PAG1	MT2A	QPCT
ZBTB38	RASSF3		NOX4	MSANTD3	SLC1A1	POMC	NBEA	RCAN1
ANO4	NR4A3		SNED1	SLC1A4	ITIH5	ASB9	NCALD	RGS3
ASTN2	SORCS1		ZMYND8	PI15	NBEA	MCTP1	NEDD9	SLC39A11
TNFRSF19	NRG3		TNFRSF19	NBL1	OLIG1	JUN	NOX4	SORCS1
HAPLN1	PLAAT3		SETBP1	FHL2	ANO4	PI15	NPAS2	ST6GALNAC2
KIAA1549L	PRDX1		DBN1	ECM1	DUSP5	MAGI1	NSG1	STOM
APOC1	LPAR1		AKAP6	KCNQ5	MPZ	REV3L	OLFML3	SYNGR1
TRIB3	FMOD		LIMD1	H2AC25	SERPINA3	H2AC25	OLIG1	TECR
IL1RAPL1	GPM6B		ALDH1A3	HRK	FGF13	ESRP1	PACSIN2	TEN1
LIFR	TNC		KALRN	ASB9	SCRG1	BCL2A1	PFKFB4	TESK2
PLCB4	COL22A1		PPP1R9A	ATF3	GMFG	AZGP1	PIBF1	TKT
SLC26A2	NAV3		GNGT1	SLC35F1	LIF	JAG1	PLCB4	TMED1
TRAF1	ADGRE5		CPNE5	CTSL	MAP1B	CADPS2	PLEKHG1	TMEM220
AKAP13	PRDX2		APOC2	HLA-B	ITIH6	CCDC85B	PPP1R1C	TRAF3IP2
LRRC52	F2R		SFRP1	BNC2	COL11A2	SEMA5A	PXN	UGCG
CFAP20DC	HLA-DRB1		CSGALNACT1	GLA	POLR1B	ITPR1	RFX3	VCX
SLC5A3	RGS3		ECE1	CCND1	CHRM3	LGALS3BP	RNASE1	VCX3B
ABCB9	STK26		ENOX1	JUNB	TSPAN7	DOCK10	SCRG1
CHN2	RNASEH2C		ITM2B	PLK2	KIAA0040	DTNA	SEC24D
ZYX	BCL2		SLC26A2	JUN	DBN1	MSANTD3	SEMA3A
TIAM2	TMED1		ANO4	IFIT1	SLC5A3	CCN1	SERPINA3
EFCAB13	APOL1		GLI3	GK	CPNE5	SYNGR1	SHC1
LY6K	KLHL29		GMFG	PAG1	PELI1	S100A4	SLC1A1
CUBN	RIN2		FRMD8	OAS1	AFAP1	BEX2	SLC20A1
FRMD8	KIF13A		IL12RB2	FLNA	CNTNAP3B	PREX1	SLC26A2
NPAS2	P2RX7		CFAP69	GPNMB	SLC26A2	NUPR1	SLC5A3
PDLIM7	PDE3B		GPR37	NFKBIA	ZEB1	NR4A3	SPATA13
EFNA5	CDKN1C		ITPR2	CSRP1	APOC1	FHL2	SPG7
EDNRB	FOXP1		PACSIN2	PHLDA2	TSC22D1	ARHGAP4	STK10
PIBF1	GAA		MACROD2	TNFAIP3	PPP2R2B	TESK2	STOX2
AP1G1	STK32A		SSH1	QPCT	OSBPL10	ARHGEF28	TBC1D10A
SMAD3	KAT2B		MAML2	PDP1	APOD	TST	TBXAS1
ANKH	LGALS3BP		BMPR1B	TPM4	CDCP1	NINJ1	TESC
C11orf96	FOXO3		LRRC52	ALCAM	HEY2	ARMCX1	TNFRSF19
PCSK6	COL27A1		PXN	HYCC1	THRB	NDN	TPM2
SEC24D	TMEM220		ATP8A2	ANTXR1	CDC42EP5	RAB32	TRAF1
DDAH2	CD99		CERCAM	RALGPS2	MMP16	FOXP1	TRPM8
COG3	GYG2		NFIA	ARSG	PPP1R1C	RALGPS2	TRPV4
CDKN1A	CNIH3		LEF1	CAPN2	CHN2	EZR	TSC22D1
CDC25B	ATP10A		AFAP1L2	NINJ1	PLEKHG1	SLC39A11	TSPAN7
SYT5	IL16		FAM222B	GALK1	LAMB1	ASAH1	TVP23C
IQCK	MITF		GPR155	RAB32	ZCCHC24	ZEB2	ZMYM2
USP53	ECSIT		CEP85L	POMC	ANKH	CTSF	ZMYND8
SH3PXD2B	GBP2		STK10	PRSS23	AGMO	DCBLD2	ZNF521
ARMC9	HACD1		SEC24D	DTNA	DPY19L1	DAPK3
CSPP1	UGCG		CCND3	CTSC	CSGALNACT1	PLEKHA5
TBC1D4	GPNMB		TBC1D10A	S100A10	NEDD9	ATP10A
CLDN12	PTPRJ		TNFRSF21	DCBLD2	AKAP6	RAP2B
GMFG	NFIB		SH3BP4	CDKN1C	SELENBP1	TMEM220
SLC1A1	SOD2		DPY19L1	OVAAL	MDK	PLAAT3
ZMYND8	SNX30		ATP6V0A4	RCAN1	GPRC5B	UGCG
CPSF4	ASAH1		POLR1B	HLA-C	GPR155	SORBS1
PFKFB3	EXT1		NCK2	EZR	LIMD1	NDUFS7
ZBTB46	EZR		TMEM98	NDUFS7	A2M	FLNA
KCTD9	LHFPL3		NAV1	FAM174C	FAM78B	GK
TVP23C	MX2		LENG8	ITPR1	TBC1D4	PDK3
MND1	H2AC25		DMPK	IFITM1	BFSP1	GPM6B
ZC3HAV1	BTD		SLC26A4	SORCS1	LEF1	CSRP1
TSC22D1	RASEF		DAPK1	ASAH1	SPRY4	TPM4
TTC26	ORAI1		CSPP1	BNIP3	GRB10	PDP1
SERPINE1	SYNGR1		CYTH3	CTSF	USP13	ABHD14A
TERF2IP	SH3PXD2A		DEPDC5	KAT2B	SYNM	TIMM13
PARP4	CPN1		PIBF1	ARL6IP5	STK10	RCAN1
MELTF	STOM		SLC20A1	AGTRAP	APOC2	PPFIBP2
SLC7A5	MVB12B		ATL2	STOM	CDK14	CTSL
SPDYA	INVS		TLCD1	QTRT1	ITM2B	ECM1
EBF1	IGSF11		HIP1	DUSP10	ADAM19	HLA-F
MT2A	KIRREL1		LY6K	IER2	RND3	STOM
HOXA10	PRSS23		FARP2	ARL4A	BMPR1B	JUND
MAP3K1	RCAN1		A2M	MRPS26	SATB2	CBR3
RASA1	IFIT1		DLC1	CCN1	GNGT1	HLA-B
KRCC1	ABCA5		FAM27C	GADD45GIP1	SGK3	MRPS26
INF2	CORO2B		CTDSPL	GET3	VGF	TMEM203
TCF25	IFIT3		ANKS1A	TECR	NAT8L	JUNB
CADM1	ATF7IP2		RAB4B	RAP2B	CDKL1	TPTE
LSR	CD44		CDC42EP5	TBC1D7	ZMYND8	ST6GALNAC2
RNASE1	MOB3B		AP1G1	TPGS2	INSIG1	GPR137B
EVA1B	TKT		GAS7	GMPR	PPP1R9A	TUSC1
ALDH1A3	FIGN		NEDD9	TIMM13	TLCD1	ETHE1
AP1S3	STAU2		ARHGAP31	RGS3	EFEMP2	CARHSP1
NPHP4	PLPP1		WDR35	B4GALT1	RFTN2	MZT2A
NSG1	BMPR1A		SPATA13	SLC18B1	RBMS3	GGH
DUSP14	TRANK1		SMTN	PFN2	MAML2	ARID5B
HIF1A	PTGR1		SMURF2	CKS2	STIM2	SEMA6A
TSPAN7	DENND2B		ATP8B2	MRPL54	VAMP5	FBXO32
ARMCX2	CTSH		USP13	NR4A3	LY6K	ZNF511
STK40	CSRP1		ZEB1	CD55	FCGRT	CTSH
MRPS6	CLCN5		KRCC1	TPGS1	CUBN	LZTS1
PLXNB2	CCN1		ARMCX2	BEX3	TNFRSF19	SMARCD2
PXN	TEN1		SGK3	RNF126	TVP23C	C1GALT1C1
PFKP	ZNF358		SPPL3	ITGB8	GPR37	ABHD17C
HIPK1	QPCT		PKP4	CTSH	TBC1D10A	MRPL12
CYTH3	PLEKHB1		DISC1	TMED1	NPAS2	KLF7
NRF1	GNG7		DGKH	LAPTM4B	ECE1	TEN1
COG6	CUEDC2		MDK	DNASE2	PHC2	TPGS1
CFDP1	DUSP1		BBS9	ELOF1	TYW1B	TPGS2
FCGRT	ARHGEF9		EFHC1	HEBP1	LOXL3	DNASE2
STXBP5	RAB8A		IST1	BCL2A1	SH3TC2	CDC34
METRN	HYCC1		MOB1B	SH3BP5	MAP2	CASP4
NEDD9	NR1D2		NBEA	NARF	DLC1	FAM174C
MAFK	PLSCR4		CDK8	DNAJB1	PLOD2	HEBP1
SPATA13	SLC39A11		GPATCH2	FOSL1	TRIM9	COX5B
GNGT1	PRKCA		B3GALT1	HEXIM1	MT2A	ARL4A
MT1X	APEH		GRB10	PARD3B	ENOX1	TMEM185A
FUOM	RAI14		CHSY1	WDR18	INF2	GALK1
CENPK	HOXB7		FRMD4A	FAH	FCRLA	CITED1
TBC1D10A	GAB1		PELI1	DDRGK1	TNS2	MFSD4B
EVA1C	KLF4		TIAM2	HCCS	CEP97	IGSF8
MZT1	TMEM140		FZD6	EXT1	ITPR2	PRRG4
LAMB1	GNPTAB		TSC22D1	TST	PPP6R3	PEBP1
N4BP2L2	MCUB		ITPRIPL2	CBR3	GLS	JRK
CNOT2	BAG1		ABI2	NDUFB7	TMCO3	BTD
NRIP1	PMP22		SPATS1	MRPL4	AMOTL1	MRPS2
RASA2	TECR		PTK2	IRF7	DOCK4	WDR18
MIPEP			NAPEPLD	BSG	SH3D19	ZNF749
FAM3C			VAMP5	ADISSP	FBXW11	SLC18B1
CHPF2			HNMT	TIMM17B	COL9A3	LIMA1
WDR35			ANKRD44	BCL6	UGP2	ENDOG
EFEMP2			GPSM3	EIF4A3	MGAT5	TMED1
AFAP1			DOCK4	RHOB	NEK3	MAPKAPK3
HSPH1			STXBP5	CARHSP1	MRPS6	MRPL4
SLC25A29			MIPEP	LPCAT2	GAL3ST4	IFIT1
CARS1			OSBPL10	TKT	ITPRIPL2	CABLES1
ARHGEF40			ATP11A	MAPKAPK3	ABTB2	ABHD5
PPP1R1C			AKAP13	SIGIRR	GNG2	ADD3
MCL1			MND1	HLA-DRB1	DOCK5	FKBP15
BIN3			ERGIC1	SNRPB	MAP3K1	DYNC2H1
STYXL1			MBD5	FARSA	RASA1	MOB3B
GIT2			FBXW11	CITED1	ITGB3	ECSIT
RNF144A			DUSP14	NDUFA8	GAPDHS	HPGD
CCDC57			MAP3K1	NFKBIZ	CHST11	EVL
MAP2K3			PPP1R12B	CD320	ZNF532	RAB38
PACSIN2			FMN1	MAGI1	GLI3	PTPRK
CREB3L2			MRPS6	SEMA5A	SLC26A4	RAD51C
ITPR3			SLC5A3	TEX264	FAM222B	GCNT2
LENG8			ARHGAP6	GDF15	AP1G1	RAB17
RASAL2			CHST11	SMS	GLCCI1	BAIAP2
TRIM51			LRGUK	TAP1	CDC25B	SNRPB
TRPV4			SH3KBP1	TRAK2	CTDSPL	UBAC1
CPNE5			BMT2	GALNT2	CFDP1	RTP4
SERPINA3			RIN2	ZNF511	HIP1	BRCC3
GLI3			TPT1	PERP	IVNS1ABP	IRF7
CAB39L			ARHGEF40	PLEKHA5	CTTNBP2	CYGB
GRB10			RNF144A	SGK1	MACROD2	MRPL10
UPP1			FCGR2A	UGCG	GDNF	MCRIP1
DIAPH2			BIN3	DUS1L	COL6A2	MIF4GD
CTNNA1			PRKG2	STRADB	ACSS2	FXN
BACE2			CYP4V2	MCRIP1	PLXNA2	MRPL38
PLEKHG1			AFDN	PKD1L2	FCGR2A	IRF4
ITM2B			NPAS2	ADD3	SMURF2	PDLIM1
LTBP3			RB1	ST6GALNAC2	SC5D	AVPI1
FAM133A			SYNE2	PHLDA3	STXBP5L	PRSS23
KDM6B			CDC25B	ATP5F1D	CERCAM	PSEN2
SPG7			DISP1	MX2	ARMCX2	CYBC1
GOLGA5			NSG1	IFI6	GRK5	HDHD3
TOMM34			STIM2	SLC39A3	SMIM3	HLTF
MOK			ITGA9	CDC34	PACSIN2	FGD4
STK10			ZCCHC24	RTP4	PCOLCE2	BDH1
RCN3			ZBTB20	TMEM64	NSG1	CCDC137
ACADVL			TNKS	CHCHD6	DGKH	PPAN
POM121			PCMTD2	COX5B	KANK1	TWF2
ASB3			NCOA1	MYDGF	SPPL3	CIZ1
SHC1			RHOBTB3	EBP	NOX4	DMD
SPP1			CLIP2	TLE3	SLC39A14	NFKBIA
SCRG1			EFCAB2	NCOA7	PCMTD2	FANCB
NUP58			FADS1	SOX4	FAM133A	ANKUB1
CFAP69			SH3TC2	ITPKB	PTPRZ1	CDKN1C
TTLL5			SLC25A13	LAMB2	RAB4B	VPS16
HYCC2			CFDP1	STX10	UBTD1	SLC39A3
ZNF655			SHC1	COX11	VRK2	WHRN
PRAF2			RANBP10	MARCKS	RBMS1	BLOC1S2
GDF15			CUBN	OSBPL3	CPEB4	ACTR1B
TRRAP			AKAP10	UQCC3	HIPK3	PRPF4
GPATCH2			SCMH1	ENDOG	COTL1	NLGN4X
ACSL3			XPO4	CCDC112	GAS7	DYNC2I2
ZMYM2			TYW1	NRP2	USPL1	HIVEP2
WDR46			RAB5B	PIN1	FKBP9	NARF
DEF8			RAD51B	PDLIM1	RPGR	EXT1
DNAJC3			STK17A	BTD	ITGA9	HLA-DRB1
TMUB1			ASTN2	PEBP1	SEC24D	SESTD1
PTPA			DAAM2	DUSP1	PXN	AP1S2
PLOD2			EMILIN1	ECSIT	IDI1	BEX3
SERTAD2			PTPN12	GSTP1	SETBP1	CNPY3
FCGR2A			DGLUCY	KLF2	SPATA13	ATP5F1D
DMPK			GRIK4	MRPL41	RHOC	GSTP1
UBTD1			SPRY4	SOD2	PDIA4	IL16
LRRFIP1			IFT80	ROR1	SNX13	STRADB
PURB			ASB3	ARHGAP4	FNDC3B	CUEDC2
			EFEMP2	IER5	B4GALT6	SLC13A3
			GATAD2B	MITF	RANBP10	GPNMB
			TRIP12	UQCC2	SPRY1	LYSET
			WDPCP	MCOLN1	TTL	NEDD4L
			RASA2	AVPI1	CANX	TBC1D7
			N4BP2L2	MRPL12	LDLR	HOXB7
			SPG7	ZNF217	ST3GAL1	ETS1
			BABAM2	ANKRD37	ZNHIT6	PSMD6
			ABTB2	ETHE1	PDGFA	DUS1L
			ZMYM2	GALT	TTC39C	SIGIRR
			EFCAB13	HLA-A	TMEM87B	IMP3
			CDK18	C3orf14	LNPK	NDUFB7
			UBAC2	TUBB3	SLC23A2	CEBPD
			OLIG1	PSMB7	PHACTR1	MITF
			ARFGAP3	SLC39A11	PIK3C3	DNPH1
			CYP7B1	IFITM2	TRPS1	ITGB8
			PPP6R3	FAM229B	FRMD8	CPN1
			BACE2	ARID5B	RFX3	MRPL27
			USP10	PLEKHF2	AVL9	DDRGK1
			B4GALT5	SEMA3C	DNAJC3	UACA
			FTO	ID3	SHC1	CD99
			FBXL17	PTGES2	STARD13	DUSP1
			LMBR1	ACSL1	SACS	GADD45GIP1
			HLCS	ATP6AP1	CNOT6	LARGE1
			PTBP2	MOSPD2	ANKRD27	SPATA20
			TPP2	SLC25A23	FGF2	IFITM1
			TPM2	FEN1	KMT2E	PBDC1
			TGFA	SRPX	PFKFB3	SGK1
			PCCA	COL4A1	HYCC2	CLPP
			LNPK	ATF5	MEF2A	IRAK1
			PROSER2	ZBTB21	HOXA10	SLC25A5
			GTF2I	TCEAL1	SCARF2	PIN1
			KLHDC10	GADD45B	PTPN4	ALDH7A1
			ITFG1	SLC31A1	AAK1	PDHA1
			SND1	HDDC3	TRA2A	UROS
			HIPK3	TEN1	FAM27C	TRIR
			IGF2BP3	LARGE1	ATP8B2	TEX264
			ARHGEF2	SLC25A25	MBD5	FMC1
			LUC7L2	P2RX4	PPFIBP1	EIF3G
			LIFR	CYB561D2	ST6GAL1	PLAT
			RAB28	LDOC1	B3GALT1	QTRT1
			DNAJB14	KRI1	BACH1	PTTG1
			SLC37A3	BLOC1S2	COG3	H1-0
			TVP23C	NDUFA7	ZFHX3	CD320
			FGGY	IGSF8	SMTN	RHOG
			RAP1GDS1	PBDC1	ATL2	FAM104B
			PUM2	TMEM115	DHRS3	UQCC3
			DIS3L2	TWF2	SLC25A29	HMGN3
			MKLN1	SPR	FCHSD2	FARSA
			CMC2	ALG2	RB1	EMP1
			NDFIP2	GGH	LPIN2	SMS
			NUP153	IMP3	CYP7B1	DAAM1
			DSTYK	GAD1	TSPYL2	ARL6IP5
			NRF1	OXSR1	ANKS1A	SLC31A1
			CTTNBP2	RTL8B	FNBP1L	GSTO1
			WDR46	MAGEA3	NAPEPLD	AHNAK
			ZC3H7A	ORAI1	ELOVL2	GALT
			BTBD19	PLOD1	FKBP11	NUDT14
			ZBTB46	PCMT1	SMIM31	RPS15
			ASCC3	CUEDC2	NEK10	GLA
			LMTK2	CLPP	CHSY1	MCC
			ANK2	PLA1A	ELK3	RHOB
			SCFD2	IFT27	TAF3	MRPL46
			SLC1A1	SLC39A6	MKLN1	NRP2
			RAP1A	IRAK1	ADARB1	RGS3
			OLFML3	LYSET	PRKCZ	RPS6KA5
			GAPDHS	XPA	P4HA1	PIR
			CBFA2T2	PACSIN3	NEK7	NANS
			ZNHIT6	B2M	DSTYK	PSMB8
			PPP6R2	PRPS1	IGF2BP3	SS18L2
			WWP2	HMGN3	ITPR3	PAFAH1B3
			ZFHX3	RAB29	WWTR1	NKAP
			RPRD1B	RAD51C	ADCY3	BHLHE41
			ZFYVE16	TNFRSF12A	SPARC	CHCHD7
			SHC2	RBM15B	AFAP1L2	UQCC2
			CDK13	CYBC1	LMBR1	SMC3
			PDIA4	ACAA1	ERGIC1	MRPL41
			AXL	CTU1	PAN3	TRIQK
			TRRAP	IRF1	UTRN	MAGEA12
			PPP2R2B	H3-3B	CLDN12	EXOSC3
			BMP8B	MRPL38	KLHDC10	SNRNP25
			ATXN7L1	OAT	NES	TKT
			SNX13	RNF169	WSB1	NDUFA11
			FMNL2	GCNT2	CTSB	ZNF608
			CNTNAP3B	FANCB	DLGAP1	PTGR1
			RBMS3	MICOS13	ZMYM2	BSG
			MAP4K5	DPH3	GNG12	CBX1
			BANP	CHMP1B	PCCA	BORCS7
			SLC25A40	APOOL	PTPN12	PSMB9
			RFTN2	UHRF2	USP10	MRPL44
			PAN3	GPKOW	SND1	MPST
			RFX2	ABCA5	SLC37A3	SURF2
			THRB	ISCA1	SCFD2	SSNA1
			SRBD1	GLRX5	XYLT1	MRPL54
			TRIM41	DNAJA4	GFPT1	MARCKS
			NEK3	NQO1	PURB	ARHGDIA
			RUFY1	H1-10	XPO4	GSDMD
			DOCK1	RBPMS	RASA3	RAB9A
			FAM118A	TRAPPC5	NFIA	AGPAT2
			MT2A	MRPL27	CEP85L	PLD1
			CANX	HACL1	COPA	RLBP1
			AVL9	ARHGDIA	PIAS2	GIPC1
			VWA8	EIF3G	LTBP3	CD44
			BACH1	ATAD1	SF3B3	HCCS
			ZZZ3	F2R	SOX13	NDUFA8
			RHOQ	PSMB8	KIAA1549L	LAPTM4B
			CCDC138	SHFL	POFUT1	PNKD
			ASH1L	COX7B	CCNYL1	SHFL
			SF3B3	UQCRC1	TFAP2C	XPA
			GPATCH8	FDX1	USP12	NTMT1
			TCF25	CISD1	CTDSPL2	PSMB7
			GTF2F2	NTMT1	GPI	HYCC1
				AHNAK	SHC2	PEPD
				GPR137B	SPG7	OAS1
				MCUB	MAPK12	JPT1
				NANS	KBTBD2	TM7SF3
				CNPY3	SCAF8	FUNDC2
				PNRC1	TPP2	DNMT1
				PSMD6	FZD6	COX7B
				DNPH1	BMT2	MOSPD2
				MRPL43	WWP2	H1-10
				PSMB9	AFTPH	LPCAT2
				PQBP1	UGGT1	STOML2
				HINT2	RELL1	MCRIP2
				CARD19	MOB1B	RPL29
				IER3	NDFIP2	CIRBP
				EMP1	PLCG1	EPSTI1
				AIFM1	FAM3C	ROR1
				TUBB4B	LUC7L2	PLSCR1
				ISG15	ACLY	SKA2
				SCAND1	ELL2	TCEAL8
				NDN	RNF175	SDCBP
				SURF1	CREBRF	ACAA1
				PLEKHJ1	LRP12	ISCA1
				RFK	SKAP2	MAGEA1
				SURF2	LENG8	ZNF330
				RAD23A	ZBTB20	RNF126
				CHMP2B	HYOU1	OAT
				APEH	DPY19L4	ATP6AP1
				MAGEA10	PIBF1	TCEAL3
				PLD3	MEF2C	IER2
				TRAF3IP2	SOX5	EXOSC7
				DUSP16	LPGAT1	LAS1L
				DHRS7	MCAM	LAP3
				CASP4	ABCC4	CLNS1A
				TRIR	EDEM1	TUBB2A
				EPM2AIP1	TMEM131	HLA-A
				TUBB2A	RETREG1	DCXR
				ZFAND5	MAP2K4	ATP6V1G1
				LY96	KHDRBS3	SURF1
				MRPS34	TBL1XR1	SIGMAR1
				ECI2	RCN3	TECR
				GPM6B	TTC19	BEX4
				ADGRE5	ID4	ATAD1
				GNL3	GRAMD2B	SCO2
				ACAT1	EPN2	GTF2F1
				TIMP2	FTO	MRPS7
				TCEAL3		MRPL43
				AAMDC		IFIT3
				HLA-E		DNLZ
				ARHGAP18		KAZN
				NDUFA11		COA6
				LACTB		GNG11
				FUNDC2		H3-3B
				MAP2K2		PLXNC1
				SSNA1		MAGEA3
				PTTG1		HMGA1
				ELP6		TUBB4B
				MRPL44		RPP25
				UBE2L6		RTL8C
				CEBPB		STX3
				JPT1		EXOSC4
				SPATA20		CRBN
				SELENOK		EIF4A3
				C11orf96
				EXOSC4
				NDUFB9
				CD276
				CYGB
				FBXO32
				SLC25A5
				LAMP2
				DNLZ
				IFRD2
				DAG1
				MRPS2
				NUDT14
				KPNA2
				PDHB
				PHLDA1
				NDUFAF3
				TESK2
				TMEM220
				SS18L2
				MYO1E
				ATP6AP2
				FOXP1
				EXOSC7
				PLAAT3
				PTPN23
				PTRH1
				GNG11
				HSPE1
				MRPS23
				PAK1
				B3GAT3
				CCNQ
				JAGN1
				CPNE3
				GPX1
				PLPP1
				GTF2F1
				HMGA1
				RUNX1
				TCEAL9
				SUPT4H1
				BTG3
				PHB1
				ANXA1
				RPP25
				PAFAH1B3
				JUND
				OSER1
				H1-0
				WHRN
				PLSCR1
				MAGEA1
				CD99
				PIR
				MZT2A
				OAS2
				DPP7
				NEU1
				ZNF358
				RPUSD3
				CD109
				GLT8D1
				PSMC5
				TRAK1
				TMEM205
				TXN
				KLF6
				CBX4
				CRYAB
				RPS15
				PDHA1
				RPS27L
				POLR2E
				MESD
				ABHD17A
				TSR3
				C15orf61
				HOXB7
				CD44
				CCDC47
				TUSC1
				IDH3B
				SETDB2
				CYC1
				PSMB10
				FOSB
				LIMA1
				TCEAL8
				PTGR1
				IFITM3
				RBCK1
				QSOX1
				CBR1
				MPST
				MRPS7
				TPD52L1
				WDR74
				RTL8C
				UQCC5
				PSMD12
				LSM7
				ALKBH7
				CAVIN3
				PPP1R15A
				MAP1LC3A
				RAB9A
				PTS
				PIP4K2A
				DHPS
				CIAO2B
				DCXR
				ICAM1

### Sheet: Supplementary Table 5
Supplementary Table 5. Gene signatures
Barcode group 1					Barcode groups 2
Neural crest-like		Tissue-Specific			Lipid metabolism		Tissue-Specific
ALDH1A3					HACD1
AXL					ST8SIA1
EBF1					ABCA5		ACSL1
EFNA5					PLPP1		HACL1
FGF13					ASAH1
NCALD					LPCAT2
NEDD9					PLA1A
NOX4					PLAAT3
OLFML3					PTGR1
OLIG1					TECR
PXN					UGCG	Tumor
SEMA3A					ACAA1
TSPAN7					PAFAH1B3
ZMYND8					PEBP1
ZNF521	Tumor				PLTP
DOCK4					SCARB1
EMILIN1					SMS		Lung
SFRP1					AGPAT2
ZEB1		Lung			CEBPD
MEF2C					PLD1			Liver
SPARC			Liver

### Sheet: Supplementary Table 6
Supplementary Table 6. EnrichR analysis
Enriched pathway terms derived from functional signatures defined in each barcode groups (Fisher's exact test)
Barcode group 1
Neural crest stem-like (NC-like) signature
Pathway name	P-value	Adjusted P-value	Odds Ratio	Conbined score	Pathway Set
TGF Beta Signaling Pathway	0.0003426	0.02044	25.65	204.63	Wikipathway
Transcriptional Misregulation in Cancer	0.0009744	0.02112	17.74	122.97	KEGG
Mitotic Spindle	0.001131	0.0147	16.82	114.14	Hallmark
RAP1 Signaling Pathway	0.00132	0.02112	15.92	105.55	KEGG
Signaling by Receptor Tyrosine Kinases	0.002124	0.1013	8.6	52.93	Reactome
MAPK Signaling Pathway	0.003503	0.03736	11.2	63.32	KEGG
Barcode group 2
Lipid metabolism signature
Pathway name	P-value	Adjusted P-value	Odds Ratio	Conbined score	Pathway Set
Metabolism of Lipids	2.706e-15	2.841e-13	45.24	1517.55	Reactome
Glycerophospholipid Metabolism	7.681e-08	3.072e-06	60.28	987.53	KEGG
Ether Lipid Metabolism	2.651e-07	5.302e-06	94.24	1427.03	KEGG
Sphingolipid Metabolism Integrated Pathway	2.954e-06	0.0001165	136.99	1744.2	Wikipathway
Bile Acid Metabolism	0.0002436	0.003654	28.78	239.46	Hallmark
Fatty Acid Metabolism	0.0006671	0.005003	20.19	147.66	Hallmark

### Sheet: Supplementary Table 7
Supplementary Table 7. ZEB1 co-expression weight in barcode group 1
Lung						Liver
Source	Target	Weight	p	fdr		Source	Target	Weight	p	fdr
ZEB1	CHSY1	0.277281	1.09673e-10	2.9925e-08		ZEB1	ADARB1	0.261765	1.83608e-12	2.48002e-10
ZEB1	IGF2BP3	0.27051	3.19156e-10	6.77321e-08		ZEB1	ANKIB1	0.257863	3.98677e-12	4.43469e-10
ZEB1	KMT2E	0.271242	2.84753e-10	6.77321e-08		ZEB1	COG5	0.271583	2.46333e-13	3.8818e-11
ZEB1	LHFPL2	0.283464	4.02929e-11	1.28266e-08		ZEB1	IMMP2L	0.275303	1.12611e-13	2.12948e-11
ZEB1	SLC25A13	0.29417	6.70573e-12	3.20199e-09		ZEB1	KMT2E	0.265136	9.29734e-13	1.3524e-10
ZEB1	TBL1XR1	0.286255	2.54302e-11	9.71435e-09		ZEB1	NBEA	0.277651	6.82956e-14	1.43497e-11
						ZEB1	PICALM	0.306161	1.06401e-16	5.03011e-14
						ZEB1	RERE	0.298738	6.14461e-16	1.93658e-13
						ZEB1	SLC25A13	0.271919	2.29636e-13	3.8818e-11
						ZEB1	SPPL3	0.306327	1.02228e-16	5.03011e-14
						ZEB1	TBL1XR1	0.30886	5.55352e-17	5.03011e-14
						ZEB1	UBR5	0.301474	3.23808e-16	1.22464e-13
